# Genomic comparisons shed light on the adaptive basis of brain size plasticity and chromosomal instability in the Eurasian common shrew

**DOI:** 10.1101/2025.04.11.648246

**Authors:** William R. Thomas, Tanya M. Lama, Diana Moreno Santillán, Marta Farré, Cecilia Baldoni, Linelle Abueg, Jennifer Balacco, Olivier Fedrigo, Giulio Formenti, Nivesh Jain, Jacquelyn Mountcastle, Tatiana Tilley, Alan Tracey, David Ray, Dina K. N. Dechmann, Dominik von Elverfeldt, John Nieland, Angelique P. Corthals, Erich Jarvis, Liliana M. Dávalos

## Abstract

*Sorex araneus*, the Eurasian common shrew, has seasonal brain size plasticity (Dehnel’s phenomenon) and abundant intraspecific chromosomal rearrangements, but genomic contributions to these traits remain unknown. We couple a chromosome-scale genome assembly with seasonal brain transcriptomes to discover relationships between molecular changes and both traits. Positively selected genes enriched the Fanconi anemia DNA repair pathway, which prevents the accumulation of chromosomal aberrations, and is likely involved in chromosomal rearrangements (*FANCI, FAAP100*). Genes involved in neurogenesis show either signatures of positive selection (*PCDHA6*), seasonal differential expression in the cortex and hippocampus (Notch signaling), or both (*SOX9*), suggesting a role for cellular proliferation in seasonal brain shrinkage and regrowth. Both positive selection and evolutionary upregulation in the shrew hypothalamus of *VEGFA* and *SPHK2* indicate adaptations in hypothalamic metabolic homeostasis have evolved together with Dehnel’s phenomenon. These findings reveal genomic changes central to the evolution of both chromosomal instability and cyclical patterns in brain gene expression that characterizes mammalian brain size plasticity.

**Teaser:** Genomic and expression variations are key to chromosomal instability and seasonal brain plasticity in the common shrew.
