## Supplementary_Data_AnnotationsInfo for "Genomic comparisons shed light on the adaptive basis of brain size plasticity and chromosomal instability in the Eurasian common shrew"

### Sheet: Sheet1
Species	Alignment	Group	LongestENST	BUSCO(%)	Source	Assembly
Sorex araneus	sorAra	Eulipotyphlan	17246	97.6	Thomas2023	GCF_027595985.1
Mustela erminea	mMusErm1	Carnivoran	18735	99.31	Kirilenko2023	GCA_009829155.1
Mus musculus	musMus	Glires	18274	99.72	Kirilenko2023	GCF_000001635.27
Solenodon paradoxus	solPar	Eulipotyphlan	17996	98.32	Kirilenko2023	GCA_004363575.1
Scalopus aquaticus	solAqu	Eulipotyphlan	17721	97.29	Kirilenko2023	GCA_004024925.1
Erinaceus europaeus	eriEur	Eulipotyphlan	16912	96.89	Kirilenko2023	GCF_000296755.1
Condylura cristata	conCri	Eulipotyphlan	16434	92.39	Kirilenko2023	GCF_000260355.1
Mustela putorius furo	musFur	Carnivoran	18725	99.57	Kirilenko2023	GCA_011764305.1
Martes zibellina	marZib	Carnivoran	18631	98.16	Kirilenko2023	GCA_012583365.1
Lutra lutra	lutLut	Carnivoran	18612	99.62	Kirilenko2023	GCA_902655055.1
Mustela nigripes	musNig	Carnivoran	18182	99.2	Thomas2023	GCA_022355385.1
Ailuropoda melanoleuca	ailMel	Carnivoran	18359	98.3	Kirilenko2023	GCF_002007445.1
Lynx canadensis	lynCan	Carnivoran	18302	98.75	Kirilenko2023	GCF_007474595.1
Vulpes lagopus	vulLag	Carnivoran	18178	97.04	Kirilenko2023	GCA_004023825.1
Manis javanica	manJav	Pholidota	17979	97.39	Kirilenko2023	GCA_014570535.1
Ceratotherium simum cottoni	cerSim	Perissodactyl	18176	94.0	Kirilenko2023	GCA_004027795.1
Sus scrofa	susScr11	Artiodactyl	18664	99.64	Kirilenko2023	GCF_000003025.6
Phocoena sinus	mPhoSin1	Artiodactyl	17680	99.06	Kirilenko2023	GCF_008692025.1
Ovis orientalis	oviOri	Artiodactyl	18698	99.76	Kirilenko2023	GCA_014523465.1
Bos gaurus	bosGar	Artiodactyl	18627	99.69	Kirilenko2023	GCA_014182915.1
Cervus elaphus	cerEla	Artiodactyl	16435	82.56	Kirilenko2023	GCA_002197005.1
Camelus ferus	camFer	Artiodactyl	18522	99.24	Kirilenko2023	GCF_009834535.1
Rhinolophus ferrumequinum	rhiFer	Chiropteran	18402	99.23	Kirilenko2023	GCA_004115265.3
Myotis myotis	myoMyo	Chiropteran	18246	99.43	Kirilenko2023	GCA_014108235.1
Phyllostomus discolor	mPhyDis1	Chiropteran	18316	99.34	Kirilenko2023	GCA_004126475.3
Pipistrellus pipistrellus	pipPip	Chiropteran	16888	92.67	Kirilenko2023	GCA_903992545.1
Oryctolagus cuniculus	oryCun3	Glires	17078	91.89	Kirilenko2023	GCA_009806435.1
Sciurus vulgaris	sciVul	Glires	18791	99.82	Kirilenko2023	GCA_902686455.1
Rattus norvegicus	mRatBN	Glires	18230	99.67	Kirilenko2023	GCA_015227675.1
Peromyscus leucopus	perLeu	Glires	18048	98.11	Kirilenko2023	GCF_004664715.1
Acomys russatus	acoRus	Glires	18257	99.33	Kirilenko2023	GCA_903995435.1
Macaca mulatta	rheMac10	Primate	19283	99.8	Kirilenko2023	GCF_003339765.1
Pan troglodytes	panTro6	Primate	19321	99.48	Kirilenko2023	GCF_002880755.1
Hylobates moloch	hylMol	Primate	19046	98.22	Kirilenko2023	GCF_009828535.2
Papio anubis	papAnu	Primate	18890	98.07	Kirilenko2023	GCF_008728515.1
Microcebus murinus	micMur	Primate	18857	99.06	Kirilenko2023	GCF_000165445.2
Tupaia chinensis	tupChi	Tupaia chinensis	17460	97.89	Kirilenko2023	GCF_000334495.1
Talpa occidentalis	talOcc	Eulipotyphlan	18343	99.13	Kirilenko2023	GCA_014898055.1
Suncus etruscus	sunEtr	Eulipotyphlan	16831	96.8	Thomas2023	GCF_024139225.1
