## Supplementary_PSG_SorexSpecific for "Genomic comparisons shed light on the adaptive basis of brain size plasticity and chromosomal instability in the Eurasian common shrew"

### Sheet: shrewspecific
Count	ENST	Species	pvalue	p_adj (intraspecies)	ENSG	Gene	p_adj2 (interspecies)
1	ENST00000002596	sorex_araneus	7.08764e-05	0.000283506	ENSG00000002587	HS3ST1	0.0104983
2	ENST00000008938	sorex_araneus	0.000396148	0.00158459	ENSG00000008438	PGLYRP1	0.0395823
3	ENST00000159087	sorex_araneus	1.683e-07	6.731e-07	ENSG00000074855	ANO8	9.85468259259259e-05
4	ENST00000176763	sorex_araneus	1.384e-06	5.5361e-06	ENSG00000072786	STK10	0.000525823
5	ENST00000215885	sorex_araneus	0.000338144	0.00101443	ENSG00000100078	PLA2G3	0.0280915
6	ENST00000219596	sorex_araneus	0	0	ENSG00000103313	MEFV	0
7	ENST00000221973	sorex_araneus	1.57276e-05	6.29103e-05	ENSG00000105370	LIM2	0.00337199
8	ENST00000222511	sorex_araneus	3.9384e-05	0.000157536	ENSG00000105793	GTPBP10	0.00682455
9	ENST00000225929	sorex_araneus	8.80403e-05	0.000352161	ENSG00000108786	HSD17B1	0.0124335
10	ENST00000228027	sorex_araneus	9.8253e-06	3.93013e-05	ENSG00000062282	DGAT2	0.00238097
11	ENST00000231484	sorex_araneus	6.88303e-05	0.000275321	ENSG00000113555	PCDH12	0.0102586
12	ENST00000237275	sorex_araneus	6.2435e-06	2.49742e-05	ENSG00000118491	ZC2HC1B	0.00166478
13	ENST00000243578	sorex_araneus	9.15628e-05	0.000366251	ENSG00000123810	B9D2	0.012784
14	ENST00000243938	sorex_araneus	0	0	ENSG00000124116	WFDC3	0
15	ENST00000244745	sorex_araneus	8.77921e-05	0.000351169	ENSG00000124766	SOX4	0.0124335
16	ENST00000245479	sorex_araneus	1.042e-07	4.169e-07	ENSG00000125398	SOX9	6.72655387755102e-05
17	ENST00000246532	sorex_araneus	5.03219e-05	0.000201288	ENSG00000126246	IGFLR1	0.00826091
18	ENST00000247270	sorex_araneus	0.000282173	0.00112869	ENSG00000126860	EVI2A	0.0304412
19	ENST00000249041	sorex_araneus	3.148e-07	1.2594e-06	ENSG00000128310	GALR3	0.000163226
20	ENST00000250378	sorex_araneus	0.000446533	0.0013396	ENSG00000092009	CMA1	0.0343302
21	ENST00000252998	sorex_araneus	0.000203696	0.000814783	ENSG00000130701	RBBP8NL	0.0239023
22	ENST00000253697	sorex_araneus	1.8642e-06	5.5927e-06	ENSG00000131379	C3orf20	0.000525823
23	ENST00000254801	sorex_araneus	4.1761e-06	1.67042e-05	ENSG00000132465	JCHAIN	0.00124588
24	ENST00000256404	sorex_araneus	6.3182e-05	0.000252728	ENSG00000134020	PEBP4	0.00972296
25	ENST00000257901	sorex_araneus	0.000293154	0.000879461	ENSG00000135443	KRT85	0.0252837
26	ENST00000259808	sorex_araneus	0.000422589	0.00169036	ENSG00000137275	RIPK1	0.0414386
27	ENST00000261584	sorex_araneus	0.000104703	0.000418812	ENSG00000083093	PALB2	0.0142721
28	ENST00000261726	sorex_araneus	0.000190902	0.00076361	ENSG00000111249	CUX2	0.0230424
29	ENST00000261921	sorex_araneus	1.1632e-06	4.6526e-06	ENSG00000129038	LOXL1	0.000456937
30	ENST00000263187	sorex_araneus	6.7138e-05	0.000268552	ENSG00000057468	MSH4	0.0101587
31	ENST00000263205	sorex_araneus	0.000309668	0.00123867	ENSG00000099917	MED15	0.0325347
32	ENST00000263666	sorex_araneus	2.81389e-05	0.000112556	ENSG00000121440	PDZRN3	0.00529681
33	ENST00000264914	sorex_araneus	9.077e-07	3.6308e-06	ENSG00000113273	ARSB	0.000377699
34	ENST00000264935	sorex_araneus	0.000501511	0.00150453	ENSG00000112877	CEP72	0.0380027
35	ENST00000267406	sorex_araneus	0.000219106	0.000876424	ENSG00000139899	CBLN3	0.025282
36	ENST00000268138	sorex_araneus	0.000161957	0.000647826	ENSG00000140534	TICRR	0.0201642
37	ENST00000270115	sorex_araneus	5.1534e-06	2.06135e-05	ENSG00000161328	LRRC56	0.00143586
38	ENST00000272224	sorex_araneus	1.56997e-05	6.27989e-05	ENSG00000143869	GDF7	0.00337199
39	ENST00000282388	sorex_araneus	3.184e-07	1.2738e-06	ENSG00000152518	ZFP36L2	0.000163751
40	ENST00000284694	sorex_araneus	4.5608e-06	1.82432e-05	ENSG00000154493	C10orf90	0.00131718
41	ENST00000285199	sorex_araneus	0.000238576	0.000715728	ENSG00000154914	USP43	0.0218056
42	ENST00000285814	sorex_araneus	5.85297e-05	0.000234119	ENSG00000155438	NIFK	0.00920868
43	ENST00000287020	sorex_araneus	4.17e-08	1.67e-07	ENSG00000156466	GDF6	3.14357619047619e-05
44	ENST00000288266	sorex_araneus	1.71536e-05	6.86146e-05	ENSG00000157500	APPL1	0.00356886
45	ENST00000290130	sorex_araneus	4.11032e-05	0.000164413	ENSG00000159055	MIS18A	0.00706438
46	ENST00000290974	sorex_araneus	5.41e-07	2.1639e-06	ENSG00000159733	ZFYVE28	0.000249749
47	ENST00000291582	sorex_araneus	9.50413e-05	0.000380165	ENSG00000160224	AIRE	0.0132114
48	ENST00000295049	sorex_araneus	0.000209904	0.000839616	ENSG00000162944	RFTN2	0.0244044
49	ENST00000296318	sorex_araneus	3.3346e-06	1.33386e-05	ENSG00000144730	IL17RD	0.00106551
50	ENST00000299413	sorex_araneus	1.2156e-06	4.8623e-06	ENSG00000166326	TRIM44	0.000471673
51	ENST00000299736	sorex_araneus	6.64703e-05	0.000265881	ENSG00000166582	CENPV	0.0100818
52	ENST00000300182	sorex_araneus	2.62e-08	1.047e-07	ENSG00000166926	MS4A6E	2.29932833333333e-05
53	ENST00000300433	sorex_araneus	4.889e-07	1.9558e-06	ENSG00000167105	TMEM92	0.000229309
54	ENST00000301242	sorex_araneus	6.17217e-05	0.000246887	ENSG00000167641	PPP1R14A	0.00956808
55	ENST00000302514	sorex_araneus	0.00019876	0.000795038	ENSG00000172247	C1QTNF4	0.0235823
56	ENST00000304084	sorex_araneus	1.4e-09	4.3e-09	ENSG00000172243	CLEC7A	1.47807826086957e-06
57	ENST00000304895	sorex_araneus	0.000404615	0.00161846	ENSG00000169919	GUSB	0.0401026
58	ENST00000305139	sorex_araneus	2.6e-09	7.7e-09	ENSG00000167165	UGT1A6	2.48474285714286e-06
59	ENST00000305188	sorex_araneus	1.3357e-06	5.3429e-06	ENSG00000171320	ESCO2	0.000515134
60	ENST00000305988	sorex_araneus	0.000259876	0.0010395	ENSG00000169252	ADRB2	0.0286353
61	ENST00000306503	sorex_araneus	4.255e-07	1.7019e-06	ENSG00000171150	SOCS5	0.000205423
62	ENST00000308284	sorex_araneus	0.000372647	0.00111794	ENSG00000120341	SEC16B	0.0303623
63	ENST00000309415	sorex_araneus	0	0	ENSG00000172985	SH3RF3	0
64	ENST00000310924	sorex_araneus	0.000122586	0.000490343	ENSG00000167291	TBC1D16	0.0161864
65	ENST00000311127	sorex_araneus	0.000159983	0.000639933	ENSG00000173706	HEG1	0.0199615
66	ENST00000313683	sorex_araneus	8.79574e-05	0.000263872	ENSG00000182013	PNMA8A	0.0100297
67	ENST00000314167	sorex_araneus	0.000600514	0.00180154	ENSG00000178950	GAK	0.0436233
68	ENST00000314191	sorex_araneus	0.000128779	0.000515114	ENSG00000253729	PRKDC	0.0167721
69	ENST00000314787	sorex_araneus	5.61718e-05	0.000224687	ENSG00000254093	PINX1	0.00894899
70	ENST00000315579	sorex_araneus	0.000489126	0.0019565	ENSG00000010292	NCAPD2	0.0463117
71	ENST00000316981	sorex_araneus	0.00048543	0.00194172	ENSG00000181690	PLAG1	0.0460998
72	ENST00000321464	sorex_araneus	0.000195675	0.000782701	ENSG00000177311	ZBTB38	0.0233422
73	ENST00000322090	sorex_araneus	4.6932e-06	1.87728e-05	ENSG00000146729	NIPSNAP2	0.00134925
74	ENST00000322536	sorex_araneus	3.93296e-05	0.000157318	ENSG00000178105	DDX10	0.00682455
75	ENST00000322941	sorex_araneus	0.000294048	0.00117619	ENSG00000177374	HIC1	0.0312571
76	ENST00000324096	sorex_araneus	1.20953e-05	3.6286e-05	ENSG00000130479	MAP1S	0.00224123
77	ENST00000324109	sorex_araneus	4.36202e-05	0.000174481	ENSG00000107554	DNMBP	0.00735704
78	ENST00000324662	sorex_araneus	1.2024e-05	4.80961e-05	ENSG00000177455	CD19	0.00274547
79	ENST00000326043	sorex_araneus	5.16575e-05	0.00020663	ENSG00000178573	MAF	0.00837752
80	ENST00000326294	sorex_araneus	2.8785e-05	0.00011514	ENSG00000213402	PTPRCAP	0.00537048
81	ENST00000327237	sorex_araneus	0.000134774	0.000539094	ENSG00000140688	RUSF1	0.0173608
82	ENST00000327787	sorex_araneus	0.000280974	0.0011239	ENSG00000185504	FAAP100	0.0304012
83	ENST00000327876	sorex_araneus	5.3513e-06	2.14051e-05	ENSG00000184261	KCNK12	0.00147798
84	ENST00000328381	sorex_araneus	0.000324262	0.000972785	ENSG00000181481	RNF135	0.0272725
85	ENST00000328801	sorex_araneus	2.89384e-05	0.000115753	ENSG00000182938	OTOP3	0.00537419
86	ENST00000329117	sorex_araneus	8.11502e-05	0.000324601	ENSG00000132692	BCAN	0.0116385
87	ENST00000331426	sorex_araneus	0.000665083	0.00199525	ENSG00000184898	RBM43	0.0469478
88	ENST00000332191	sorex_araneus	5.68977e-05	0.000227591	ENSG00000185008	ROBO2	0.00901921
89	ENST00000333127	sorex_araneus	0.000164521	0.000658084	ENSG00000184345	IQCF2	0.0204032
90	ENST00000333486	sorex_araneus	2.83438e-05	0.000113375	ENSG00000182179	UBA7	0.00531954
91	ENST00000336648	sorex_araneus	1.378e-07	5.513e-07	ENSG00000159267	HLCS	8.46325786407767e-05
92	ENST00000338379	sorex_araneus	0.000199505	0.000798021	ENSG00000187475	H1-6	0.0235856
93	ENST00000339176	sorex_araneus	4.79067e-05	0.000191627	ENSG00000188038	NRN1L	0.00791123
94	ENST00000341170	sorex_araneus	9.404e-07	3.7617e-06	ENSG00000136925	TSTD2	0.000388758
95	ENST00000342203	sorex_araneus	0.00022492	0.000899679	ENSG00000117155	SSX2IP	0.0256403
96	ENST00000342833	sorex_araneus	0	0	ENSG00000187559	FOXD4L3	0
97	ENST00000344575	sorex_araneus	5.09734e-05	0.000203894	ENSG00000188763	FZD9	0.00830919
98	ENST00000344876	sorex_araneus	0.000128245	0.000512981	ENSG00000189184	PCDH18	0.0167588
99	ENST00000353963	sorex_araneus	2.00837e-05	8.03348e-05	ENSG00000170482	SLC23A1	0.00404539
100	ENST00000356613	sorex_araneus	0.000461522	0.00184609	ENSG00000198576	ARC	0.0444975
101	ENST00000356834	sorex_araneus	0.000460475	0.00138142	ENSG00000197226	TBC1D9B	0.0352308
102	ENST00000357474	sorex_araneus	4.83606e-05	0.000145082	ENSG00000145194	ECE2	0.00642587
103	ENST00000358835	sorex_araneus	0.000113339	0.000453356	ENSG00000009413	REV3L	0.0151874
104	ENST00000360954	sorex_araneus	0.000235543	0.000942171	ENSG00000125430	HS3ST3B1	0.0265082
105	ENST00000361511	sorex_araneus	9.95754e-05	0.000398302	ENSG00000086717	PPEF1	0.0136912
106	ENST00000366714	sorex_araneus	2.85342e-05	0.000114137	ENSG00000198835	GJC2	0.00533944
107	ENST00000366756	sorex_araneus	2.2862e-05	9.14479e-05	ENSG00000198719	DLL1	0.00440993
108	ENST00000367066	sorex_araneus	4.50073e-05	0.000180029	ENSG00000164691	TAGAP	0.00753074
109	ENST00000367097	sorex_araneus	6.81421e-05	0.000272568	ENSG00000130338	TULP4	0.0102372
110	ENST00000367309	sorex_araneus	0.000377562	0.00151025	ENSG00000174307	PHLDA3	0.0380862
111	ENST00000367739	sorex_araneus	2.3451e-06	9.3803e-06	ENSG00000027697	IFNGR1	0.000788943
112	ENST00000369755	sorex_araneus	0.000386423	0.00154569	ENSG00000065613	SLK	0.038733
113	ENST00000369774	sorex_araneus	0.000284073	0.00113629	ENSG00000107957	SH3PXD2A	0.0305043
114	ENST00000370467	sorex_araneus	0.000131109	0.000393326	ENSG00000176988	FMR1NB	0.0136387
115	ENST00000370536	sorex_araneus	1.79756e-05	7.19025e-05	ENSG00000134595	SOX3	0.00371543
116	ENST00000370981	sorex_araneus	1.45123e-05	5.80494e-05	ENSG00000162595	DIRAS3	0.00317605
117	ENST00000372027	sorex_araneus	5.1454e-06	2.05816e-05	ENSG00000173269	MMRN2	0.00143586
118	ENST00000373644	sorex_araneus	0.000234069	0.000936278	ENSG00000138336	TET1	0.0264365
119	ENST00000373696	sorex_araneus	2.56556e-05	7.69669e-05	ENSG00000147174	GCNA	0.00391455
120	ENST00000374140	sorex_araneus	1.527e-07	6.108e-07	ENSG00000138835	RGS3	9.1112920754717e-05
121	ENST00000374264	sorex_araneus	0.000388671	0.00155468	ENSG00000106868	SUSD1	0.0388966
122	ENST00000374530	sorex_araneus	0.0001572	0.000628801	ENSG00000157654	PALM2AKAP2	0.019806
123	ENST00000374667	sorex_araneus	5.6095e-05	0.00022438	ENSG00000148156	ACTL7B	0.00894899
124	ENST00000375011	sorex_araneus	0.000444646	0.00177859	ENSG00000119514	GALNT12	0.0431846
125	ENST00000375608	sorex_araneus	0.000482503	0.00193001	ENSG00000126217	MCF2L	0.0459598
126	ENST00000375980	sorex_araneus	0.000193969	0.000775876	ENSG00000142634	EFHD2	0.0232351
127	ENST00000376468	sorex_araneus	0.000304982	0.000914945	ENSG00000120937	NPPB	0.0258803
128	ENST00000377413	sorex_araneus	1.92484e-05	7.69937e-05	ENSG00000184659	FOXD4L4	0.00391455
129	ENST00000377420	sorex_araneus	3.7064e-06	1.48255e-05	ENSG00000204779	FOXD4L5	0.00114352
130	ENST00000378142	sorex_araneus	1.36719e-05	5.46878e-05	ENSG00000171659	GPR34	0.00302351
131	ENST00000378832	sorex_araneus	0.000316803	0.00126721	ENSG00000205126	ACCSL	0.0329018
132	ENST00000379499	sorex_araneus	0.000298679	0.00119472	ENSG00000185915	KLHL34	0.0316961
133	ENST00000380473	sorex_araneus	0.000431354	0.00172541	ENSG00000175664	TEX26	0.0421977
134	ENST00000380488	sorex_araneus	0.000474213	0.00189685	ENSG00000102048	ASB9	0.0454249
135	ENST00000380588	sorex_araneus	1.569e-06	4.7069e-06	ENSG00000183067	IGSF5	0.000459417
136	ENST00000380903	sorex_araneus	1.6793e-05	6.71722e-05	ENSG00000073169	SELENOO	0.00352866
137	ENST00000381585	sorex_araneus	0.000460917	0.00184367	ENSG00000150873	C2orf50	0.0444975
138	ENST00000381930	sorex_araneus	0.000443229	0.00177292	ENSG00000109790	KLHL5	0.0431283
139	ENST00000382120	sorex_araneus	0.000176468	0.000705872	ENSG00000109610	SOD3	0.0216303
140	ENST00000388934	sorex_araneus	1.3051e-05	3.9153e-05	ENSG00000172478	MAB21L4	0.00238097
141	ENST00000393316	sorex_araneus	4.14546e-05	0.000165818	ENSG00000188761	BCL2L15	0.00710547
142	ENST00000394573	sorex_araneus	0.000264728	0.000794184	ENSG00000156222	SLC28A1	0.0235823
143	ENST00000394810	sorex_araneus	4.2654e-06	1.70617e-05	ENSG00000166317	SYNPO2L	0.00126065
144	ENST00000394818	sorex_araneus	2.49843e-05	9.99371e-05	ENSG00000149503	INCENP	0.0047453
145	ENST00000395676	sorex_araneus	3.89724e-05	0.00015589	ENSG00000130487	KLHDC7B	0.00679044
146	ENST00000395925	sorex_araneus	2.95e-07	1.1798e-06	ENSG00000106571	GLI3	0.000156473
147	ENST00000396229	sorex_araneus	0.000380464	0.00152185	ENSG00000103534	TMC5	0.0383178
148	ENST00000397192	sorex_araneus	8.833e-07	2.6498e-06	ENSG00000157212	PAXIP1	0.000285025
149	ENST00000398600	sorex_araneus	0.000221845	0.00088738	ENSG00000157601	MX1	0.0254189
150	ENST00000398841	sorex_araneus	1.3e-09	5.2e-09	ENSG00000090238	YPEL3	1.74941276595745e-06
151	ENST00000401815	sorex_araneus	0.000303647	0.00091094	ENSG00000178732	GP5	0.0258596
152	ENST00000405322	sorex_araneus	0.0003202	0.0012808	ENSG00000138075	ABCG5	0.0330915
153	ENST00000406938	sorex_araneus	0.000128877	0.000515509	ENSG00000100288	CHKB	0.0167721
154	ENST00000409579	sorex_araneus	1.12815e-05	4.51259e-05	ENSG00000144218	AFF3	0.00261367
155	ENST00000409816	sorex_araneus	7.4459e-06	2.97837e-05	ENSG00000169994	MYO7B	0.00189132
156	ENST00000411696	sorex_araneus	4.4827e-06	1.79308e-05	ENSG00000115568	ZNF142	0.00130655
157	ENST00000414000	sorex_araneus	0.000109009	0.000436037	ENSG00000146360	GPR6	0.0147636
158	ENST00000420999	sorex_araneus	1.35088e-05	5.4035e-05	ENSG00000183690	EFHC2	0.0029979
159	ENST00000428559	sorex_araneus	0.000114809	0.000459237	ENSG00000023697	DERA	0.0152873
160	ENST00000430297	sorex_araneus	0.000116989	0.000467956	ENSG00000144567	RETREG2	0.0155448
161	ENST00000431206	sorex_araneus	3.30546e-05	0.000132218	ENSG00000185627	PSMD13	0.00599036
162	ENST00000433039	sorex_araneus	2.9331e-06	8.7993e-06	ENSG00000183246	RIMBP3C	0.000748035
163	ENST00000434006	sorex_araneus	0.000296485	0.000889457	ENSG00000229453	SPINK8	0.0254323
164	ENST00000438958	sorex_araneus	4.08206e-05	0.000122462	ENSG00000215252	GOLGA8B	0.00559643
165	ENST00000441174	sorex_araneus	0.000208254	0.000833015	ENSG00000154144	TBRG1	0.0242571
166	ENST00000441493	sorex_araneus	9.5e-09	3.82e-08	ENSG00000243156	MICAL3	1.02376e-05
167	ENST00000442825	sorex_araneus	0.000531827	0.00212731	ENSG00000109684	CLNK	0.0497589
168	ENST00000444746	sorex_araneus	0.000488177	0.00195271	ENSG00000080345	RIF1	0.0462911
169	ENST00000447204	sorex_araneus	0.000193567	0.000580702	ENSG00000106565	TMEM176B	0.0184009
170	ENST00000448507	sorex_araneus	0.000114164	0.000456654	ENSG00000132405	TBC1D14	0.0152334
171	ENST00000449549	sorex_araneus	3.74e-07	1.4962e-06	ENSG00000237172	B3GNT9	0.000186283
172	ENST00000450662	sorex_araneus	1.98031e-05	7.92123e-05	ENSG00000172421	EFCAB3	0.00400161
173	ENST00000455884	sorex_araneus	2.23581e-05	8.94325e-05	ENSG00000186952	TMEM232	0.00439164
174	ENST00000465301	sorex_araneus	0	0	ENSG00000243978	RTL9	0
175	ENST00000469408	sorex_araneus	0.000410642	0.00123193	ENSG00000091127	PUS7	0.0324114
176	ENST00000469435	sorex_araneus	2.623e-07	1.049e-06	ENSG00000067082	KLF6	0.00014299
177	ENST00000484928	sorex_araneus	4.2791e-05	0.000171164	ENSG00000002933	TMEM176A	0.00727539
178	ENST00000494664	sorex_araneus	0.000322313	0.00128925	ENSG00000113845	TIMMDC1	0.0332556
179	ENST00000502732	sorex_araneus	5.27932e-05	0.000211173	ENSG00000143322	ABL2	0.00852272
180	ENST00000505035	sorex_araneus	0.000206532	0.000826128	ENSG00000234186	C16orf82	0.0241041
181	ENST00000505560	sorex_araneus	5.75169e-05	0.000230068	ENSG00000039319	ZFYVE16	0.0090719
182	ENST00000505956	sorex_araneus	6.5198e-06	2.60794e-05	ENSG00000172771	EFCAB12	0.00169699
183	ENST00000507866	sorex_araneus	2.26431e-05	9.05722e-05	ENSG00000184985	SORCS2	0.00440993
184	ENST00000510708	sorex_araneus	6.85138e-05	0.000274055	ENSG00000169570	DTWD2	0.0102443
185	ENST00000513040	sorex_araneus	0.000193553	0.000774211	ENSG00000155324	GRAMD2B	0.0232351
186	ENST00000518137	sorex_araneus	2.1748e-06	6.5243e-06	ENSG00000173818	ENDOV	0.00059978
187	ENST00000523920	sorex_araneus	2.27702e-05	9.10809e-05	ENSG00000156467	UQCRB	0.00440993
188	ENST00000529308	sorex_araneus	1.24005e-05	4.96019e-05	ENSG00000118369	USP35	0.00281106
189	ENST00000534668	sorex_araneus	0.000416025	0.0016641	ENSG00000156738	MS4A1	0.0409856
190	ENST00000535601	sorex_araneus	4e-10	1.4e-09	ENSG00000102241	HTATSF1	5.98291891891892e-07
191	ENST00000537011	sorex_araneus	0.000193881	0.000775522	ENSG00000184507	NUTM1	0.0232351
192	ENST00000539836	sorex_araneus	0.000244261	0.000977043	ENSG00000167394	ZNF668	0.0273434
193	ENST00000542802	sorex_araneus	6.02791e-05	0.000241116	ENSG00000055483	USP36	0.00939047
194	ENST00000545433	sorex_araneus	3.51959e-05	0.000140783	ENSG00000188580	NKAIN2	0.00630614
195	ENST00000545990	sorex_araneus	5.45556e-05	0.000163667	ENSG00000111254	AKAP3	0.0070515
196	ENST00000548364	sorex_araneus	3.2883e-06	1.31532e-05	ENSG00000177627	C12orf54	0.00106111
197	ENST00000553780	sorex_araneus	1.6555e-06	6.622e-06	ENSG00000188488	SERPINA5	0.000605243
198	ENST00000553809	sorex_araneus	0.000359362	0.00143745	ENSG00000100902	PSMA6	0.036483
199	ENST00000561069	sorex_araneus	1.21939e-05	4.87758e-05	ENSG00000034053	APBA2	0.00277426
200	ENST00000562783	sorex_araneus	0.000280974	0.000842924	ENSG00000178115	GOLGA8Q	0.0244108
201	ENST00000562855	sorex_araneus	0.000681443	0.00136289	ENSG00000259803	SLC22A31	0.0348142
202	ENST00000572493	sorex_araneus	0.000699484	0.00209845	ENSG00000180042	OR1R1P	0.0491567
203	ENST00000576655	sorex_araneus	0.000167283	0.000669134	ENSG00000261949	GFY	0.0207052
204	ENST00000601498	sorex_araneus	2.29435e-05	9.1774e-05	ENSG00000042753	AP2S1	0.00441073
205	ENST00000601538	sorex_araneus	1.59542e-05	6.38169e-05	ENSG00000162105	SHANK2	0.00339755
206	ENST00000604834	sorex_araneus	3.448e-07	1.3791e-06	ENSG00000270379	HEATR9	0.000175857
207	ENST00000612183	sorex_araneus	4.4941e-05	0.000179764	ENSG00000172717	GARIN2	0.00753074
208	ENST00000615603	sorex_araneus	5.6809e-06	2.27237e-05	ENSG00000114861	FOXP1	0.00154209
209	ENST00000617316	sorex_araneus	0.000301663	0.00120665	ENSG00000276045	ORAI1	0.0318524
210	ENST00000617575	sorex_araneus	0.000385572	0.00154229	ENSG00000278570	NR2E3	0.038709
211	ENST00000618007	sorex_araneus	0.000203242	0.000406484	ENSG00000274391	TPTE	0.0138926
212	ENST00000620565	sorex_araneus	5.0416e-05	0.000201664	ENSG00000276043	UHRF1	0.00826091
213	ENST00000622588	sorex_araneus	0	0	ENSG00000273514	FOXD4L6	0
214	ENST00000636793	sorex_araneus	2.321e-07	9.282e-07	ENSG00000234828	IQCM	0.000129882
215	ENST00000637265	sorex_araneus	1.66272e-05	6.65086e-05	ENSG00000143469	SYT14	0.00350545
216	ENST00000637716	sorex_araneus	6.14803e-05	0.000245921	ENSG00000183092	BEGAIN	0.00955407
217	ENST00000637944	sorex_araneus	0.000267423	0.00106969	ENSG00000167302	TEPSIN	0.0292956
218	ENST00000640385	sorex_araneus	3.45043e-05	0.000138017	ENSG00000243335	KCTD7	0.00621745
219	ENST00000644859	sorex_araneus	1.43598e-05	5.74393e-05	ENSG00000113889	KNG1	0.00315358
220	ENST00000645898	sorex_araneus	5.16375e-05	0.000154913	ENSG00000168016	TRANK1	0.00677883
221	ENST00000646065	sorex_araneus	6.3368e-06	2.53474e-05	ENSG00000133816	MICAL2	0.00166956
222	ENST00000648009	sorex_araneus	0.000863329	0.00172666	ENSG00000241106	HLA-DOB	0.0421977
223	ENST00000648754	sorex_araneus	0.000255893	0.00102357	ENSG00000057657	PRDM1	0.028295
224	ENST00000649389	sorex_araneus	9.892e-07	3.9567e-06	ENSG00000140022	STON2	0.000398493
225	ENST00000651428	sorex_araneus	2.32194e-05	9.28776e-05	ENSG00000112759	SLC29A1	0.00445024
226	ENST00000652347	sorex_araneus	2.03e-08	8.1e-08	ENSG00000164509	IL31RA	1.84096857142857e-05
227	ENST00000655275	sorex_araneus	0.000173727	0.000694909	ENSG00000185313	SCN10A	0.0213772
228	ENST00000665763	sorex_araneus	3.8952e-06	1.55807e-05	ENSG00000176155	CCDC57	0.00119593
229	ENST00000673991	sorex_araneus	2.5778e-05	7.73339e-05	ENSG00000109501	WFS1	0.00391924
230	ENST00000674294	sorex_araneus	0.000135301	0.000541203	ENSG00000105479	ODAD1	0.0173933
231	ENST00000674831	sorex_araneus	1.27102e-05	5.08408e-05	ENSG00000140525	FANCI	0.00285069
