## Supplementary_Transcriptomics_SampleData for "Genomic comparisons shed light on the adaptive basis of brain size plasticity and chromosomal instability in the Eurasian common shrew"

### Sheet: Sheet1
Individual	Season	Sexual Maturity	Stage	Date	Sex	Body Mass	Cortex ID	Cortex RIN	Cortex Reads (prefilter)	Cortex Reads (post filter)	Cortex Reads (filtered)	Cortex Mapping (%)	Hippocampus ID	Hippocampus RIN	Hippocampus Reads (prefilter)	Hippocampus Reads (postfilter)	Hippocampus Reads (filtered)	Hippocampus Mapping (%)
Indiv1	Summer	Juvenile	1	2020-07-01	M	7.24	HFS146-resub	6.8	38863230	38231356	631874	77.9	HFS156	6.1	382791510	376302526	6488984	75
Indiv2	Summer	Juvenile	1	2020-07-01	U	8.23	HFS147	7.2	39845000	39207052	637948	79.9	HFS157-resub	6.1	37454236	36875812	578424	78.5
Indiv3	Summer	Juvenile	1	2020-07-01	F	7.71	HFS148	7.6	38342758	37827080	515678	82.3	HFS158	7.4	41037634	40363402	674232	79.4
Indiv4	Summer	Juvenile	1	2020-07-01	F	7.8	HFS149	7	36267038	35737308	529730	80.9	HFS159	6	39513280	38803032	710248	75.7
Indiv5	Summer	Juvenile	1	2020-07-01	F	8.41	HFS150	8.1	35963196	35410294	552902	82.2	HFS160	8.3	35313774	34822430	491344	82.7
Indiv6	Fall	Juvenile	2	2020-11-01	F	7.2	HFS191	7.2	39925558	39244338	681220	78.5	HFS199	7.8	34395824	33864676	531148	81.4
Indiv7	Fall	Juvenile	2	2020-11-01	F	7.32	HFS192	6.7	39181856	38644026	537830	76	HFS200	7.4	33781796	33379850	401946	78.7
Indiv8	Fall	Juvenile	2	2020-11-01	M	7.6	HFS193	7.3	38451588	37854018	597570	76.6	HFS201	7.1	32193002	31770080	422922	78.7
Indiv9	Fall	Juvenile	2	2020-11-01	M	8.3	HFS194	8.1	39381400	38864768	516632	81.1	HFS202	8	32562154	32138640	423514	80.6
Indiv10	Winter	Juvenile	3	2021-02-01	F	6.55	HFS258	7.2	40344368	39792172	552196	75.1	HFS253	7.8	40993428	40336952	656476	79.2
Indiv11	Winter	Juvenile	3	2021-02-01	M	6.72	HFS259	8.2	36151626	35805798	345828	85.5	HFS254	8	36946964	36427132	519832	81.1
Indiv12	Winter	Juvenile	3	2021-02-01	M	6.5	HFS260	6.9	31980600	31489066	491534	87.2	HFS255	7.6	41251048	40599680	651368	79.7
Indiv13	Winter	Juvenile	3	2021-02-01	M	7.41	HFS261	8	42743272	42086604	656668	80	HFS256	8	43073268	42489660	583608	82.4
Indiv14	Winter	Juvenile	3	2021-02-01	M	7.22	HFS262	7.5	42466986	41749738	717248	78.8	HFS257	7.5	38552370	37988158	564212	80.7
Indiv15	Spring	Adult	4	2021-04-01	M	10.5	HFS298	7.9	41651156	40927936	723220	78.6	HFS303	8.9	43262118	42588042	674076	81.5
Indiv16	Spring	Adult	4	2021-04-01	M	11.01	HFS299	8.7	36966132	36501660	464472	85.6	HFS304	8.5	39760968	39230574	530394	81.2
Indiv17	Spring	Adult	4	2021-04-01	M	10.3	HFS300	6.4	42367552	41663306	704246	73.3	HFS305	8.3	34934642	34437236	497406	78.9
Indiv18	Spring	Adult	4	2021-04-01	M	11.4	HFS301	8.7	47441878	46735964	705914	82.5	HFS306	8.8	38776826	38235702	541124	81
Indiv19	Spring	Adult	4	2021-04-01	M	9.81	HFS302	8.4	45770688	45006766	763922	79.6	HFS307	8.7	32803880	32444994	358886	85.4
Indiv20	Summer	Adult	5	2021-06-01	M	11.64	HFS338	7.8	41308568	40710722	597846	80	HFS348	8.4	47915670	47152646	763024	82.5
Indiv21	Summer	Adult	5	2021-06-01	M	12.56	HFS339	7.1	45242372	44577998	664374	79.5	HFS349	8.4	31944710	31468766	475944	79.5
Indiv22	Summer	Adult	5	2021-06-01	M	12.4	HFS340	6.9	48294006	47485352	808654	79.8	HFS350	7.6	30253850	29822130	431720	79.7
Indiv23	Summer	Adult	5	2021-06-01	M	11.5	HFS341	7.4	47662538	46959124	703414	80	HFS351	7.5	26376312	25997064	379248	80.1
Indiv24	Summer	Adult	5	2021-06-01	M	12.44	HFS342-resub	6.6	58449446	57440868	1008578	79.4	HFS352	7.7	27953302	27576416	376886	78
							min	6.4	31980600	31489066	345828	73.3		6	26376312	25997064	358886	75
							max	8.7	58449446	57440868	1008578	87.2		8.9	382791510	376302526	6488984	85.4
							average	7.4875	4.1461e+07	4.08314e+07	629562	80.0125		7.74583	5.09934e+07	50213150	780290	80.0667
